# Cross-Domain Transfer Learning from Peptides to Lipids Using a Multi-Property Fine-Tuned LLM

**DOI:** 10.64898/2026.01.06.697904

**Authors:** Uchenna Alex Anyaegbunam, David Teschner, Thierry Schmidlin, Andreas Hildebrandt, Jo-hannes U Mayer, Maximilian Sprang, Miguel A. Andrade-Navarro

## Abstract

Accurate knowledge of liquid chromatography retention time (RT) is essential for confident compound identification in metabolomics and lipidomics. Yet, it is often constrained by the scarcity of experimental data for many molecular classes. Current workflows depend on experimental RT libraries, which are time-consuming to build and limited to previously observed compounds. Here, we present a transfer learning pipeline that leverages large, publicly available peptide datasets to enable accurate lipid RT prediction in data-sparse scenarios. We first show that a ChemBERTa language model, when pre-trained on peptides with a multi-task objective (predicting both RT and fundamental RDKit molecular descriptors), learns a more robust and generalizable chemical representation than a single-task (RT-only) model. This multi-property pre-training yielded superior generalization in lipids, achieving test R^2^ values of 0.842 against 0.814 (RT-only).

Crucially, transferring this peptide-based model to lipid data provided a pronounced advantage in data-sparse scenarios. When fine-tuned on only 5% of available lipid data, the transferred model improved the median test R^2^ by +0.234 over a model trained from scratch. Significant benefits persisted at intermediate data scales (50–75%), with performance converging only when 100% of the lipid data was used. Notably, the pre-trained model never underperformed the baseline, exhibiting more stable training across all data scales.

These results demonstrate that multi-property pre-training guides language models towards chemically meaningful representations that support better RT prediction in different molecular domains. Furthermore, peptide-based pre-training facilitates cross-domain transfer of chemical properties to lipid. Our work provides a practical, scalable strategy to mitigate data scarcity in lipidomics by transferring knowledge from data-rich peptide databases, offering a computational alternative to extensive experimental library generation and enabling more confident identification in small-scale omics studies.
