## Supplementary material for "Cross-Domain Transfer Learning from Peptides to Lipids Using a Multi-Property Fine-Tuned LLM": Suppl data 2

model	split	epoch	metric	value
ChemBERTa	Train	1	R2	0.5496633052825928
ChemBERTa	Train	1	MAE	91.11576080322266
ChemBERTa	Train	2	R2	0.7407752871513367
ChemBERTa	Train	2	MAE	64.25554656982422
ChemBERTa	Train	3	R2	0.8092159032821655
ChemBERTa	Train	3	MAE	55.86687850952149
ChemBERTa	Train	4	R2	0.7905454039573669
ChemBERTa	Train	4	MAE	60.94607925415039
ChemBERTa	Train	5	R2	0.8467023372650146
ChemBERTa	Train	5	MAE	50.72328186035156
ChemBERTa	Train	6	R2	0.8757811784744263
ChemBERTa	Train	6	MAE	42.27838897705078
ChemBERTa	Train	7	R2	0.895461916923523
ChemBERTa	Train	7	MAE	39.66413116455078
ChemBERTa	Train	8	R2	0.8987396955490112
ChemBERTa	Train	8	MAE	37.73525238037109
ChemBERTa	Train	9	R2	0.8594655394554138
ChemBERTa	Train	9	MAE	48.09553909301758
ChemBERTa	Train	10	R2	0.8859339952468872
ChemBERTa	Train	10	MAE	41.17668533325195
ChemBERTa	Train	11	R2	0.8431364893913269
ChemBERTa	Train	11	MAE	53.84492492675781
ChemBERTa	Train	12	R2	0.8755326271057129
ChemBERTa	Train	12	MAE	47.466896057128906
ChemBERTa	Train	13	R2	0.9098153710365297
ChemBERTa	Train	13	MAE	38.741241455078125
ChemBERTa	Train	14	R2	0.8963853716850281
ChemBERTa	Train	14	MAE	43.229251861572266
ChemBERTa	Train	15	R2	0.9118980765342712
ChemBERTa	Train	15	MAE	39.96829605102539
ChemBERTa	Test	1	R2	0.5498546361923218
ChemBERTa	Test	1	MAE	92.60492706298828
ChemBERTa	Test	2	R2	0.7257957458496094
ChemBERTa	Test	2	MAE	66.655029296875
ChemBERTa	Test	3	R2	0.7811722159385681
ChemBERTa	Test	3	MAE	60.364479064941406
ChemBERTa	Test	4	R2	0.757609486579895
ChemBERTa	Test	4	MAE	65.51192474365234
ChemBERTa	Test	5	R2	0.7974002361297607
ChemBERTa	Test	5	MAE	57.74816131591797
ChemBERTa	Test	6	R2	0.8153159618377686
ChemBERTa	Test	6	MAE	51.20671463012695
ChemBERTa	Test	7	R2	0.8277814388275146
ChemBERTa	Test	7	MAE	49.835086822509766
ChemBERTa	Test	8	R2	0.8275929093360901
ChemBERTa	Test	8	MAE	48.09930419921875
ChemBERTa	Test	9	R2	0.7860690355300903
ChemBERTa	Test	9	MAE	57.30680084228516
ChemBERTa	Test	10	R2	0.803403377532959
ChemBERTa	Test	10	MAE	52.02147674560547
ChemBERTa	Test	11	R2	0.759168267250061
ChemBERTa	Test	11	MAE	63.011505126953125
ChemBERTa	Test	12	R2	0.7845932245254517
ChemBERTa	Test	12	MAE	58.45759963989258
ChemBERTa	Test	13	R2	0.8161276578903198
ChemBERTa	Test	13	MAE	51.742652893066406
ChemBERTa	Test	14	R2	0.804116427898407
ChemBERTa	Test	14	MAE	55.170677185058594
ChemBERTa	Test	15	R2	0.8198933601379395
ChemBERTa	Test	15	MAE	52.78429412841797
ChemBERTa+RDKit	Train	1	R2	0.3133934736251831
ChemBERTa+RDKit	Train	1	MAE	114.56734466552734
ChemBERTa+RDKit	Train	2	R2	0.7010647058486938
ChemBERTa+RDKit	Train	2	MAE	69.84483337402344
ChemBERTa+RDKit	Train	3	R2	0.7705144882202148
ChemBERTa+RDKit	Train	3	MAE	59.81876373291016
ChemBERTa+RDKit	Train	4	R2	0.8307323455810547
ChemBERTa+RDKit	Train	4	MAE	49.52703475952149
ChemBERTa+RDKit	Train	5	R2	0.8568784594535828
ChemBERTa+RDKit	Train	5	MAE	45.07499694824219
ChemBERTa+RDKit	Train	6	R2	0.8599352836608887
ChemBERTa+RDKit	Train	6	MAE	45.79594039916992
ChemBERTa+RDKit	Train	7	R2	0.8804640769958496
ChemBERTa+RDKit	Train	7	MAE	41.617584228515625
ChemBERTa+RDKit	Train	8	R2	0.8621392250061035
ChemBERTa+RDKit	Train	8	MAE	47.34303283691406
ChemBERTa+RDKit	Train	9	R2	0.8760147094726562
ChemBERTa+RDKit	Train	9	MAE	44.82725524902344
ChemBERTa+RDKit	Train	10	R2	0.9047228097915648
ChemBERTa+RDKit	Train	10	MAE	36.70581817626953
ChemBERTa+RDKit	Train	11	R2	0.9014419317245485
ChemBERTa+RDKit	Train	11	MAE	38.18116760253906
ChemBERTa+RDKit	Train	12	R2	0.9108969569206238
ChemBERTa+RDKit	Train	12	MAE	35.495330810546875
ChemBERTa+RDKit	Train	13	R2	0.9152818918228148
ChemBERTa+RDKit	Train	13	MAE	34.58507537841797
ChemBERTa+RDKit	Train	14	R2	0.9259257912635804
ChemBERTa+RDKit	Train	14	MAE	32.12399673461914
ChemBERTa+RDKit	Train	15	R2	0.926748514175415
ChemBERTa+RDKit	Train	15	MAE	32.91185760498047
ChemBERTa+RDKit	Test	1	R2	0.3213870525360107
ChemBERTa+RDKit	Test	1	MAE	114.92111206054688
ChemBERTa+RDKit	Test	2	R2	0.695629358291626
ChemBERTa+RDKit	Test	2	MAE	71.58625030517578
ChemBERTa+RDKit	Test	3	R2	0.7574241161346436
ChemBERTa+RDKit	Test	3	MAE	62.05908584594727
ChemBERTa+RDKit	Test	4	R2	0.8071207404136658
ChemBERTa+RDKit	Test	4	MAE	53.62002944946289
ChemBERTa+RDKit	Test	5	R2	0.8244126439094543
ChemBERTa+RDKit	Test	5	MAE	50.27690505981445
ChemBERTa+RDKit	Test	6	R2	0.8181122541427612
ChemBERTa+RDKit	Test	6	MAE	51.43711471557617
ChemBERTa+RDKit	Test	7	R2	0.8307825922966003
ChemBERTa+RDKit	Test	7	MAE	48.70376586914063
ChemBERTa+RDKit	Test	8	R2	0.8125503659248352
ChemBERTa+RDKit	Test	8	MAE	54.53199768066406
ChemBERTa+RDKit	Test	9	R2	0.8173431754112244
ChemBERTa+RDKit	Test	9	MAE	53.14463806152344
ChemBERTa+RDKit	Test	10	R2	0.8418408632278442
ChemBERTa+RDKit	Test	10	MAE	46.44345474243164
ChemBERTa+RDKit	Test	11	R2	0.8363962769508362
ChemBERTa+RDKit	Test	11	MAE	47.82828903198242
ChemBERTa+RDKit	Test	12	R2	0.8370542526245117
ChemBERTa+RDKit	Test	12	MAE	46.14157485961914
ChemBERTa+RDKit	Test	13	R2	0.8409768342971802
ChemBERTa+RDKit	Test	13	MAE	45.77825164794922
ChemBERTa+RDKit	Test	14	R2	0.8469014763832092
ChemBERTa+RDKit	Test	14	MAE	43.98296737670898
ChemBERTa+RDKit	Test	15	R2	0.8428753614425659
ChemBERTa+RDKit	Test	15	MAE	45.07006454467773
