## Supplementary material for "Cross-Domain Transfer Learning from Peptides to Lipids Using a Multi-Property Fine-Tuned LLM": Suppl data 1

model	split	epoch	metric	value
ChemBERTa (baseline)	Train	1	R2	0.6865003108978271
ChemBERTa (baseline)	Train	1	MAE	309.971435546875
ChemBERTa (baseline)	Train	2	R2	0.5955674052238464
ChemBERTa (baseline)	Train	2	MAE	381.528564453125
ChemBERTa (baseline)	Train	3	R2	0.7337026596069336
ChemBERTa (baseline)	Train	3	MAE	288.51629638671875
ChemBERTa (baseline)	Train	4	R2	0.7215194702148438
ChemBERTa (baseline)	Train	4	MAE	303.8591613769531
ChemBERTa (baseline)	Train	5	R2	0.7514196038246155
ChemBERTa (baseline)	Train	5	MAE	284.27520751953125
ChemBERTa (baseline)	Train	6	R2	0.7913128137588501
ChemBERTa (baseline)	Train	6	MAE	250.27479553222656
ChemBERTa (baseline)	Train	7	R2	0.8362957239151001
ChemBERTa (baseline)	Train	7	MAE	223.54788208007807
ChemBERTa (baseline)	Train	8	R2	0.8218287229537964
ChemBERTa (baseline)	Train	8	MAE	238.91099548339844
ChemBERTa (baseline)	Train	9	R2	0.8476429581642151
ChemBERTa (baseline)	Train	9	MAE	216.14707946777344
ChemBERTa (baseline)	Train	10	R2	0.8466231226921082
ChemBERTa (baseline)	Train	10	MAE	219.87049865722656
ChemBERTa (baseline)	Train	11	R2	0.8406994342803955
ChemBERTa (baseline)	Train	11	MAE	232.0450439453125
ChemBERTa (baseline)	Train	12	R2	0.8603677749633789
ChemBERTa (baseline)	Train	12	MAE	215.7064971923828
ChemBERTa (baseline)	Train	13	R2	0.8857126832008362
ChemBERTa (baseline)	Train	13	MAE	187.93975830078125
ChemBERTa (baseline)	Train	14	R2	0.8285632133483887
ChemBERTa (baseline)	Train	14	MAE	241.13450622558597
ChemBERTa (baseline)	Train	15	R2	0.8471252918243408
ChemBERTa (baseline)	Train	15	MAE	231.08921813964844
ChemBERTa (baseline)	Test	1	R2	0.6732901334762573
ChemBERTa (baseline)	Test	1	MAE	316.8946228027344
ChemBERTa (baseline)	Test	2	R2	0.5768675804138184
ChemBERTa (baseline)	Test	2	MAE	390.9656066894531
ChemBERTa (baseline)	Test	3	R2	0.7002993822097778
ChemBERTa (baseline)	Test	3	MAE	305.657470703125
ChemBERTa (baseline)	Test	4	R2	0.6747205853462219
ChemBERTa (baseline)	Test	4	MAE	326.986572265625
ChemBERTa (baseline)	Test	5	R2	0.6882209777832031
ChemBERTa (baseline)	Test	5	MAE	315.7238464355469
ChemBERTa (baseline)	Test	6	R2	0.7103619575500488
ChemBERTa (baseline)	Test	6	MAE	290.1149597167969
ChemBERTa (baseline)	Test	7	R2	0.755252480506897
ChemBERTa (baseline)	Test	7	MAE	267.9361267089844
ChemBERTa (baseline)	Test	8	R2	0.7283033132553101
ChemBERTa (baseline)	Test	8	MAE	287.45086669921875
ChemBERTa (baseline)	Test	9	R2	0.7445678114891052
ChemBERTa (baseline)	Test	9	MAE	271.9292907714844
ChemBERTa (baseline)	Test	10	R2	0.7381768226623535
ChemBERTa (baseline)	Test	10	MAE	277.0970458984375
ChemBERTa (baseline)	Test	11	R2	0.7308289408683777
ChemBERTa (baseline)	Test	11	MAE	289.8505249023437
ChemBERTa (baseline)	Test	12	R2	0.7435267567634583
ChemBERTa (baseline)	Test	12	MAE	278.63543701171875
ChemBERTa (baseline)	Test	13	R2	0.7672770023345947
ChemBERTa (baseline)	Test	13	MAE	254.15516662597656
ChemBERTa (baseline)	Test	14	R2	0.7028484344482422
ChemBERTa (baseline)	Test	14	MAE	303.0851135253906
ChemBERTa (baseline)	Test	15	R2	0.7199511528015137
ChemBERTa (baseline)	Test	15	MAE	295.6439208984375
ChemBERTa + RDKit (descriptor-augmented)	Train	1	R2	0.6726372241973877
ChemBERTa + RDKit (descriptor-augmented)	Train	1	MAE	324.3113708496094
ChemBERTa + RDKit (descriptor-augmented)	Train	2	R2	0.6779818534851074
ChemBERTa + RDKit (descriptor-augmented)	Train	2	MAE	321.9814453125
ChemBERTa + RDKit (descriptor-augmented)	Train	3	R2	0.7300481200218201
ChemBERTa + RDKit (descriptor-augmented)	Train	3	MAE	279.2553100585937
ChemBERTa + RDKit (descriptor-augmented)	Train	4	R2	0.7129251956939697
ChemBERTa + RDKit (descriptor-augmented)	Train	4	MAE	303.1427001953125
ChemBERTa + RDKit (descriptor-augmented)	Train	5	R2	0.7400606274604797
ChemBERTa + RDKit (descriptor-augmented)	Train	5	MAE	282.8219909667969
ChemBERTa + RDKit (descriptor-augmented)	Train	6	R2	0.7561013102531433
ChemBERTa + RDKit (descriptor-augmented)	Train	6	MAE	263.42022705078125
ChemBERTa + RDKit (descriptor-augmented)	Train	7	R2	0.7735746502876282
ChemBERTa + RDKit (descriptor-augmented)	Train	7	MAE	256.39849853515625
ChemBERTa + RDKit (descriptor-augmented)	Train	8	R2	0.7861975431442261
ChemBERTa + RDKit (descriptor-augmented)	Train	8	MAE	251.45274353027344
ChemBERTa + RDKit (descriptor-augmented)	Train	9	R2	0.7949413657188416
ChemBERTa + RDKit (descriptor-augmented)	Train	9	MAE	244.4325256347656
ChemBERTa + RDKit (descriptor-augmented)	Train	10	R2	0.7842116355895996
ChemBERTa + RDKit (descriptor-augmented)	Train	10	MAE	257.8247375488281
ChemBERTa + RDKit (descriptor-augmented)	Train	11	R2	0.809211254119873
ChemBERTa + RDKit (descriptor-augmented)	Train	11	MAE	230.48956298828125
ChemBERTa + RDKit (descriptor-augmented)	Train	12	R2	0.8231920003890991
ChemBERTa + RDKit (descriptor-augmented)	Train	12	MAE	221.619873046875
ChemBERTa + RDKit (descriptor-augmented)	Train	13	R2	0.8287316560745239
ChemBERTa + RDKit (descriptor-augmented)	Train	13	MAE	220.68638610839844
ChemBERTa + RDKit (descriptor-augmented)	Train	14	R2	0.8398184776306152
ChemBERTa + RDKit (descriptor-augmented)	Train	14	MAE	213.3252410888672
ChemBERTa + RDKit (descriptor-augmented)	Train	15	R2	0.8451271057128906
ChemBERTa + RDKit (descriptor-augmented)	Train	15	MAE	212.0027618408203
ChemBERTa + RDKit (descriptor-augmented)	Test	1	R2	0.6631482243537903
ChemBERTa + RDKit (descriptor-augmented)	Test	1	MAE	329.7989807128906
ChemBERTa + RDKit (descriptor-augmented)	Test	2	R2	0.6645013689994812
ChemBERTa + RDKit (descriptor-augmented)	Test	2	MAE	329.0409545898437
ChemBERTa + RDKit (descriptor-augmented)	Test	3	R2	0.7079739570617676
ChemBERTa + RDKit (descriptor-augmented)	Test	3	MAE	290.1566772460937
ChemBERTa + RDKit (descriptor-augmented)	Test	4	R2	0.6839276552200317
ChemBERTa + RDKit (descriptor-augmented)	Test	4	MAE	317.5741271972656
ChemBERTa + RDKit (descriptor-augmented)	Test	5	R2	0.7062615752220154
ChemBERTa + RDKit (descriptor-augmented)	Test	5	MAE	299.4620056152344
ChemBERTa + RDKit (descriptor-augmented)	Test	6	R2	0.7125405669212341
ChemBERTa + RDKit (descriptor-augmented)	Test	6	MAE	285.3739929199219
ChemBERTa + RDKit (descriptor-augmented)	Test	7	R2	0.7271343469619751
ChemBERTa + RDKit (descriptor-augmented)	Test	7	MAE	279.9662475585937
ChemBERTa + RDKit (descriptor-augmented)	Test	8	R2	0.7325128316879272
ChemBERTa + RDKit (descriptor-augmented)	Test	8	MAE	278.66943359375
ChemBERTa + RDKit (descriptor-augmented)	Test	9	R2	0.7369732856750488
ChemBERTa + RDKit (descriptor-augmented)	Test	9	MAE	274.5771484375
ChemBERTa + RDKit (descriptor-augmented)	Test	10	R2	0.7195718288421631
ChemBERTa + RDKit (descriptor-augmented)	Test	10	MAE	290.0295715332031
ChemBERTa + RDKit (descriptor-augmented)	Test	11	R2	0.7427749633789062
ChemBERTa + RDKit (descriptor-augmented)	Test	11	MAE	264.2640991210937
ChemBERTa + RDKit (descriptor-augmented)	Test	12	R2	0.7479269504547119
ChemBERTa + RDKit (descriptor-augmented)	Test	12	MAE	260.2423095703125
ChemBERTa + RDKit (descriptor-augmented)	Test	13	R2	0.7471059560775757
ChemBERTa + RDKit (descriptor-augmented)	Test	13	MAE	263.5421142578125
ChemBERTa + RDKit (descriptor-augmented)	Test	14	R2	0.7573939561843872
ChemBERTa + RDKit (descriptor-augmented)	Test	14	MAE	257.1149597167969
ChemBERTa + RDKit (descriptor-augmented)	Test	15	R2	0.7568765878677368
ChemBERTa + RDKit (descriptor-augmented)	Test	15	MAE	258.2821350097656
