## Supplementary material for "Cross-Domain Transfer Learning from Peptides to Lipids Using a Multi-Property Fine-Tuned LLM": Suppl data 3

percentage	model	split	epoch	metric	value
5	Transfer	Train	1	R2	0.17112761574990965
5	Transfer	Train	1	MAE	127.61947499575547
5	Transfer	Train	2	R2	0.3132280742244351
5	Transfer	Train	2	MAE	109.0873731238127
5	Transfer	Train	3	R2	0.45286879441548133
5	Transfer	Train	3	MAE	98.75781385587536
5	Transfer	Train	4	R2	0.4524927212019927
5	Transfer	Train	4	MAE	97.12704010386977
5	Transfer	Train	5	R2	0.16351892605361218
5	Transfer	Train	5	MAE	132.35140825456753
5	Transfer	Train	6	R2	0.6467929905532057
5	Transfer	Train	6	MAE	80.53982746405704
5	Transfer	Train	7	R2	0.5798509558251155
5	Transfer	Train	7	MAE	92.39834322078812
5	Transfer	Train	8	R2	0.7283984909401198
5	Transfer	Train	8	MAE	72.45847408924719
5	Transfer	Train	9	R2	0.8194447275011334
5	Transfer	Train	9	MAE	56.742216285931896
5	Transfer	Train	10	R2	0.8405792048866922
5	Transfer	Train	10	MAE	53.246132293281626
5	Transfer	Train	11	R2	0.804612648223934
5	Transfer	Train	11	MAE	61.48251693526289
5	Transfer	Train	12	R2	0.8701097155356583
5	Transfer	Train	12	MAE	48.410351198150046
5	Transfer	Train	13	R2	0.866343039565411
5	Transfer	Train	13	MAE	48.056866426740626
5	Transfer	Train	14	R2	0.897412835418003
5	Transfer	Train	14	MAE	42.58788110479159
5	Transfer	Train	15	R2	0.8791751979133391
5	Transfer	Train	15	MAE	44.52386929131603
5	Transfer	Test	1	R2	0.12392459394035471
5	Transfer	Test	1	MAE	134.5045983316874
5	Transfer	Test	2	R2	0.20850307838528703
5	Transfer	Test	2	MAE	119.93221749574553
5	Transfer	Test	3	R2	0.3079223506128417
5	Transfer	Test	3	MAE	113.67032221656682
5	Transfer	Test	4	R2	0.25595493827006766
5	Transfer	Test	4	MAE	115.61659415405602
5	Transfer	Test	5	R2	-0.06595846007767592
5	Transfer	Test	5	MAE	151.38954335290347
5	Transfer	Test	6	R2	0.34675203754553396
5	Transfer	Test	6	MAE	111.28103899451533
5	Transfer	Test	7	R2	0.2528991864618413
5	Transfer	Test	7	MAE	124.23737413701359
5	Transfer	Test	8	R2	0.34627021766504174
5	Transfer	Test	8	MAE	113.71161403656761
5	Transfer	Test	9	R2	0.3916866774624115
5	Transfer	Test	9	MAE	106.35357214437862
5	Transfer	Test	10	R2	0.3896511174283701
5	Transfer	Test	10	MAE	106.99669613034384
5	Transfer	Test	11	R2	0.34637545885696386
5	Transfer	Test	11	MAE	108.90732017769959
5	Transfer	Test	12	R2	0.39373082912771484
5	Transfer	Test	12	MAE	104.04555415206411
5	Transfer	Test	13	R2	0.3935165708272168
5	Transfer	Test	13	MAE	105.76594645102792
5	Transfer	Test	14	R2	0.42410745105450454
5	Transfer	Test	14	MAE	102.37082174785326
5	Transfer	Test	15	R2	0.4119386744746174
5	Transfer	Test	15	MAE	103.79922680198533
5	Baseline	Train	1	R2	-0.5577272497992538
5	Baseline	Train	1	MAE	170.6269619477761
5	Baseline	Train	2	R2	-0.4700892391091209
5	Baseline	Train	2	MAE	164.47427552151774
5	Baseline	Train	3	R2	-0.3206077869723134
5	Baseline	Train	3	MAE	164.68394191595817
5	Baseline	Train	4	R2	0.2804559141191215
5	Baseline	Train	4	MAE	112.19997660701162
5	Baseline	Train	5	R2	-1.5391164791051826
5	Baseline	Train	5	MAE	247.57760792370297
5	Baseline	Train	6	R2	0.37525292583962155
5	Baseline	Train	6	MAE	109.84306053711133
5	Baseline	Train	7	R2	-0.0564718961367785
5	Baseline	Train	7	MAE	151.95998491147301
5	Baseline	Train	8	R2	0.17591566742880704
5	Baseline	Train	8	MAE	132.3390842733636
5	Baseline	Train	9	R2	-0.23946338210277118
5	Baseline	Train	9	MAE	168.43791552133146
5	Baseline	Train	10	R2	0.4726864329147582
5	Baseline	Train	10	MAE	102.0988683264878
5	Baseline	Train	11	R2	0.4114703449201982
5	Baseline	Train	11	MAE	110.30968464291668
5	Baseline	Train	12	R2	0.4205574634179584
5	Baseline	Train	12	MAE	109.37279320223726
5	Baseline	Train	13	R2	0.5422557197504407
5	Baseline	Train	13	MAE	94.21939983762223
5	Baseline	Train	14	R2	0.4786797261096182
5	Baseline	Train	14	MAE	103.68168578941243
5	Baseline	Train	15	R2	0.6717873552396243
5	Baseline	Train	15	MAE	76.60953129198246
5	Baseline	Test	1	R2	-0.6314280398282519
5	Baseline	Test	1	MAE	176.89984270800124
5	Baseline	Test	2	R2	-0.5520526743357002
5	Baseline	Test	2	MAE	172.19479097751852
5	Baseline	Test	3	R2	-0.4051322385075504
5	Baseline	Test	3	MAE	172.58060819273442
5	Baseline	Test	4	R2	0.17484789721901872
5	Baseline	Test	4	MAE	123.55716976758171
5	Baseline	Test	5	R2	-1.5544516015149106
5	Baseline	Test	5	MAE	250.71478720779714
5	Baseline	Test	6	R2	0.2707554092262552
5	Baseline	Test	6	MAE	121.19242836161919
5	Baseline	Test	7	R2	-0.1383043567555029
5	Baseline	Test	7	MAE	159.75906434005353
5	Baseline	Test	8	R2	0.07429698244321303
5	Baseline	Test	8	MAE	142.4941061779438
5	Baseline	Test	9	R2	-0.32532796016049836
5	Baseline	Test	9	MAE	176.07680700049045
5	Baseline	Test	10	R2	0.33406617573918396
5	Baseline	Test	10	MAE	116.02286601096095
5	Baseline	Test	11	R2	0.2683407762229275
5	Baseline	Test	11	MAE	124.7786489393397
5	Baseline	Test	12	R2	0.27118503850638465
5	Baseline	Test	12	MAE	123.87364399809304
5	Baseline	Test	13	R2	0.3715720995789019
5	Baseline	Test	13	MAE	112.02824373296279
5	Baseline	Test	14	R2	0.31080364249533887
5	Baseline	Test	14	MAE	119.93886809299121
5	Baseline	Test	15	R2	0.4777382873886705
5	Baseline	Test	15	MAE	98.44745283906451
25	Transfer	Train	1	R2	0.42946576361496436
25	Transfer	Train	1	MAE	101.20052751288185
25	Transfer	Train	2	R2	0.3493459648027659
25	Transfer	Train	2	MAE	117.25624887923273
25	Transfer	Train	3	R2	0.3495219281986215
25	Transfer	Train	3	MAE	117.24192600841516
25	Transfer	Train	4	R2	0.5860732445487298
25	Transfer	Train	4	MAE	92.72285359276516
25	Transfer	Train	5	R2	0.7844543099133204
25	Transfer	Train	5	MAE	61.195718135193154
25	Transfer	Train	6	R2	0.7968103619023472
25	Transfer	Train	6	MAE	59.889289491009876
25	Transfer	Train	7	R2	0.7033014917984362
25	Transfer	Train	7	MAE	73.9406749561458
25	Transfer	Train	8	R2	0.8788983995377321
25	Transfer	Train	8	MAE	45.82292776685969
25	Transfer	Train	9	R2	0.8948560836223337
25	Transfer	Train	9	MAE	43.05493774959137
25	Transfer	Train	10	R2	0.8671932617763729
25	Transfer	Train	10	MAE	48.997531717199465
25	Transfer	Train	11	R2	0.8833239466875709
25	Transfer	Train	11	MAE	46.11498600152711
25	Transfer	Train	12	R2	0.8637434332530831
25	Transfer	Train	12	MAE	50.50153856250425
25	Transfer	Train	13	R2	0.8515770834265322
25	Transfer	Train	13	MAE	52.407253367003555
25	Transfer	Train	14	R2	0.9084064551045368
25	Transfer	Train	14	MAE	39.88444069168832
25	Transfer	Train	15	R2	0.8426700498831092
25	Transfer	Train	15	MAE	51.841125728344124
25	Transfer	Test	1	R2	0.39586368945311345
25	Transfer	Test	1	MAE	105.39484069231054
25	Transfer	Test	2	R2	0.26902093865468146
25	Transfer	Test	2	MAE	124.56937960074039
25	Transfer	Test	3	R2	0.23492169668898588
25	Transfer	Test	3	MAE	126.8809101734458
25	Transfer	Test	4	R2	0.4277320993293414
25	Transfer	Test	4	MAE	108.36836336163508
25	Transfer	Test	5	R2	0.5987078964007104
25	Transfer	Test	5	MAE	83.63066904877331
25	Transfer	Test	6	R2	0.6042673376326682
25	Transfer	Test	6	MAE	83.05195489568018
25	Transfer	Test	7	R2	0.50287426193273
25	Transfer	Test	7	MAE	94.683304440348
25	Transfer	Test	8	R2	0.652407164914511
25	Transfer	Test	8	MAE	75.43817601480572
25	Transfer	Test	9	R2	0.6738284379988972
25	Transfer	Test	9	MAE	73.21930180088451
25	Transfer	Test	10	R2	0.6408039561970889
25	Transfer	Test	10	MAE	78.58873135117717
25	Transfer	Test	11	R2	0.6505271544573555
25	Transfer	Test	11	MAE	75.69983534640957
25	Transfer	Test	12	R2	0.626059371023796
25	Transfer	Test	12	MAE	80.63246859890265
25	Transfer	Test	13	R2	0.6098271692356959
25	Transfer	Test	13	MAE	81.89455742516657
25	Transfer	Test	14	R2	0.6739012896661962
25	Transfer	Test	14	MAE	71.94658569403764
25	Transfer	Test	15	R2	0.6168315382698168
25	Transfer	Test	15	MAE	79.63300516514329
25	Baseline	Train	1	R2	0.13149477459718062
25	Baseline	Train	1	MAE	124.29403909160257
25	Baseline	Train	2	R2	-0.07805445578582715
25	Baseline	Train	2	MAE	155.42588982878064
25	Baseline	Train	3	R2	-0.41591006333854375
25	Baseline	Train	3	MAE	182.71459823107497
25	Baseline	Train	4	R2	0.4839607487155435
25	Baseline	Train	4	MAE	94.4342355127182
25	Baseline	Train	5	R2	-0.24527218927970673
25	Baseline	Train	5	MAE	172.75168771633906
25	Baseline	Train	6	R2	0.6208586360113739
25	Baseline	Train	6	MAE	83.94022784007754
25	Baseline	Train	7	R2	0.7083284926824831
25	Baseline	Train	7	MAE	70.12910926738736
25	Baseline	Train	8	R2	0.7542836639072196
25	Baseline	Train	8	MAE	63.52492550703059
25	Baseline	Train	9	R2	0.7273681236066912
25	Baseline	Train	9	MAE	70.19436658253984
25	Baseline	Train	10	R2	0.6153858242015481
25	Baseline	Train	10	MAE	90.19370991053084
25	Baseline	Train	11	R2	0.7954063913503173
25	Baseline	Train	11	MAE	62.678645985792784
25	Baseline	Train	12	R2	0.8502038823347835
25	Baseline	Train	12	MAE	50.92128053269782
25	Baseline	Train	13	R2	0.8470820330247089
25	Baseline	Train	13	MAE	50.351064903262596
25	Baseline	Train	14	R2	0.6020170026000515
25	Baseline	Train	14	MAE	91.72667932902266
25	Baseline	Train	15	R2	0.9035456911450116
25	Baseline	Train	15	MAE	40.36481363964276
25	Baseline	Test	1	R2	0.1311957890387041
25	Baseline	Test	1	MAE	125.59376386382085
25	Baseline	Test	2	R2	-0.0941365380140462
25	Baseline	Test	2	MAE	157.78704697630826
25	Baseline	Test	3	R2	-0.4362977224824538
25	Baseline	Test	3	MAE	185.74038432859672
25	Baseline	Test	4	R2	0.46220281090385096
25	Baseline	Test	4	MAE	97.23213248909411
25	Baseline	Test	5	R2	-0.2737174074180231
25	Baseline	Test	5	MAE	175.92488403983614
25	Baseline	Test	6	R2	0.5748844016610912
25	Baseline	Test	6	MAE	89.8936574539179
25	Baseline	Test	7	R2	0.6527121193655634
25	Baseline	Test	7	MAE	77.36303921962754
25	Baseline	Test	8	R2	0.6790084557625846
25	Baseline	Test	8	MAE	73.29284986835533
25	Baseline	Test	9	R2	0.6399410636127102
25	Baseline	Test	9	MAE	81.27544373104467
25	Baseline	Test	10	R2	0.5090331121626237
25	Baseline	Test	10	MAE	100.70533957540756
25	Baseline	Test	11	R2	0.680462220440929
25	Baseline	Test	11	MAE	77.24362896262909
25	Baseline	Test	12	R2	0.7154684517393042
25	Baseline	Test	12	MAE	68.89656824300653
25	Baseline	Test	13	R2	0.7050428985441355
25	Baseline	Test	13	MAE	67.93435690912293
25	Baseline	Test	14	R2	0.4632866274439771
25	Baseline	Test	14	MAE	102.63868248727096
25	Baseline	Test	15	R2	0.7407393447013593
25	Baseline	Test	15	MAE	63.39612952953873
50	Transfer	Train	1	R2	0.5193506821946345
50	Transfer	Train	1	MAE	95.21250632430349
50	Transfer	Train	2	R2	0.6780315007703608
50	Transfer	Train	2	MAE	74.87302942232768
50	Transfer	Train	3	R2	0.764519563950258
50	Transfer	Train	3	MAE	62.55157150746803
50	Transfer	Train	4	R2	0.8181652454664681
50	Transfer	Train	4	MAE	55.38446521535377
50	Transfer	Train	5	R2	0.8323454659308447
50	Transfer	Train	5	MAE	54.26350001264764
50	Transfer	Train	6	R2	0.8551603061192461
50	Transfer	Train	6	MAE	50.43086923475314
50	Transfer	Train	7	R2	0.8634637672159535
50	Transfer	Train	7	MAE	47.60149832509038
50	Transfer	Train	8	R2	0.8424618161639565
50	Transfer	Train	8	MAE	53.06330685416385
50	Transfer	Train	9	R2	0.8304724337377423
50	Transfer	Train	9	MAE	58.26926871142193
50	Transfer	Train	10	R2	0.8680684733831021
50	Transfer	Train	10	MAE	49.21418507634976
50	Transfer	Train	11	R2	0.9257206494025843
50	Transfer	Train	11	MAE	35.35288712945973
50	Transfer	Train	12	R2	0.901655906565639
50	Transfer	Train	12	MAE	43.11776869672033
50	Transfer	Train	13	R2	0.8810754590441667
50	Transfer	Train	13	MAE	45.31996962123376
50	Transfer	Train	14	R2	0.9244367448730375
50	Transfer	Train	14	MAE	35.32874492914984
50	Transfer	Train	15	R2	0.9427806608174326
50	Transfer	Train	15	MAE	31.194566659723552
50	Transfer	Test	1	R2	0.4956711200323295
50	Transfer	Test	1	MAE	98.80301990952456
50	Transfer	Test	2	R2	0.6176909088087146
50	Transfer	Test	2	MAE	82.47101932193257
50	Transfer	Test	3	R2	0.6828746172924829
50	Transfer	Test	3	MAE	72.39266147769456
50	Transfer	Test	4	R2	0.7253901248574912
50	Transfer	Test	4	MAE	67.59059331077746
50	Transfer	Test	5	R2	0.7255698106931167
50	Transfer	Test	5	MAE	68.23752682658193
50	Transfer	Test	6	R2	0.7269718124895863
50	Transfer	Test	6	MAE	66.0945797476476
50	Transfer	Test	7	R2	0.7260665025645805
50	Transfer	Test	7	MAE	65.94252169051852
50	Transfer	Test	8	R2	0.7052179353669539
50	Transfer	Test	8	MAE	69.84045321071646
50	Transfer	Test	9	R2	0.6913206960620688
50	Transfer	Test	9	MAE	74.96578135332679
50	Transfer	Test	10	R2	0.7187192115476762
50	Transfer	Test	10	MAE	68.48127312313842
50	Transfer	Test	11	R2	0.7679159518436808
50	Transfer	Test	11	MAE	58.83700950654271
50	Transfer	Test	12	R2	0.7355199608198348
50	Transfer	Test	12	MAE	64.62406392361105
50	Transfer	Test	13	R2	0.7129049632780655
50	Transfer	Test	13	MAE	66.04899414600658
50	Transfer	Test	14	R2	0.7593601057271331
50	Transfer	Test	14	MAE	59.653177008835044
50	Transfer	Test	15	R2	0.7706903039964281
50	Transfer	Test	15	MAE	57.88952889630687
50	Baseline	Train	1	R2	0.41955882416279444
50	Baseline	Train	1	MAE	104.76093362096155
50	Baseline	Train	2	R2	0.40252336815743006
50	Baseline	Train	2	MAE	110.9770841716502
50	Baseline	Train	3	R2	0.5180316890821899
50	Baseline	Train	3	MAE	91.38820757048879
50	Baseline	Train	4	R2	0.7162248624055215
50	Baseline	Train	4	MAE	69.15351290644767
50	Baseline	Train	5	R2	0.5055762002626282
50	Baseline	Train	5	MAE	103.96979059545419
50	Baseline	Train	6	R2	0.8231486302212833
50	Baseline	Train	6	MAE	52.58398823834758
50	Baseline	Train	7	R2	0.787009511680799
50	Baseline	Train	7	MAE	61.77940581363225
50	Baseline	Train	8	R2	0.8682784304272269
50	Baseline	Train	8	MAE	45.33698357116059
50	Baseline	Train	9	R2	0.8096807127456394
50	Baseline	Train	9	MAE	58.792472317515916
50	Baseline	Train	10	R2	0.8910905317525538
50	Baseline	Train	10	MAE	41.366366868708
50	Baseline	Train	11	R2	0.653793179005708
50	Baseline	Train	11	MAE	90.63025843884392
50	Baseline	Train	12	R2	0.8725674006300429
50	Baseline	Train	12	MAE	49.278828458321925
50	Baseline	Train	13	R2	0.7070328973146875
50	Baseline	Train	13	MAE	82.63599774750301
50	Baseline	Train	14	R2	0.8118215699954348
50	Baseline	Train	14	MAE	62.78792015519383
50	Baseline	Train	15	R2	0.7383011070457185
50	Baseline	Train	15	MAE	77.88859954014198
50	Baseline	Test	1	R2	0.4089622095435259
50	Baseline	Test	1	MAE	105.97573464064475
50	Baseline	Test	2	R2	0.38774274116020946
50	Baseline	Test	2	MAE	113.09500931226565
50	Baseline	Test	3	R2	0.5050507818247036
50	Baseline	Test	3	MAE	93.09844178054067
50	Baseline	Test	4	R2	0.6796169872570103
50	Baseline	Test	4	MAE	73.78063251851944
50	Baseline	Test	5	R2	0.45846509060910223
50	Baseline	Test	5	MAE	108.43534576375951
50	Baseline	Test	6	R2	0.7569361092996977
50	Baseline	Test	6	MAE	61.00910708925342
50	Baseline	Test	7	R2	0.7117021100939209
50	Baseline	Test	7	MAE	70.27146114364467
50	Baseline	Test	8	R2	0.7791088074132605
50	Baseline	Test	8	MAE	57.83496863871304
50	Baseline	Test	9	R2	0.7164087626567615
50	Baseline	Test	9	MAE	69.5610446079722
50	Baseline	Test	10	R2	0.7905375553835938
50	Baseline	Test	10	MAE	56.1436617963124
50	Baseline	Test	11	R2	0.5549019009040494
50	Baseline	Test	11	MAE	98.04650759758611
50	Baseline	Test	12	R2	0.7577012820607493
50	Baseline	Test	12	MAE	64.0067395630514
50	Baseline	Test	13	R2	0.5950276168003228
50	Baseline	Test	13	MAE	91.85868867491702
50	Baseline	Test	14	R2	0.6931653111140919
50	Baseline	Test	14	MAE	75.34443677087478
50	Baseline	Test	15	R2	0.616863711779056
50	Baseline	Test	15	MAE	87.73256812741707
75	Transfer	Train	1	R2	0.3052659015609551
75	Transfer	Train	1	MAE	119.9022193474811
75	Transfer	Train	2	R2	0.6973275263245912
75	Transfer	Train	2	MAE	70.54395339104099
75	Transfer	Train	3	R2	0.7705776348236512
75	Transfer	Train	3	MAE	62.3118719561204
75	Transfer	Train	4	R2	0.8208252354559402
75	Transfer	Train	4	MAE	52.970593796798774
75	Transfer	Train	5	R2	0.6762130676053522
75	Transfer	Train	5	MAE	79.71361146757927
75	Transfer	Train	6	R2	0.7754467749751487
75	Transfer	Train	6	MAE	66.59899337696957
75	Transfer	Train	7	R2	0.8755566682216447
75	Transfer	Train	7	MAE	45.565124693777605
75	Transfer	Train	8	R2	0.8979861066351726
75	Transfer	Train	8	MAE	40.08246993218922
75	Transfer	Train	9	R2	0.9143302521283306
75	Transfer	Train	9	MAE	36.44253610576052
75	Transfer	Train	10	R2	0.9225716421322375
75	Transfer	Train	10	MAE	34.42020673195965
75	Transfer	Train	11	R2	0.8539452271718472
75	Transfer	Train	11	MAE	51.72801812270428
75	Transfer	Train	12	R2	0.9159166989410816
75	Transfer	Train	12	MAE	37.59040191294401
75	Transfer	Train	13	R2	0.9210710819351356
75	Transfer	Train	13	MAE	37.02570348767279
75	Transfer	Train	14	R2	0.9340938057358732
75	Transfer	Train	14	MAE	32.55549477605791
75	Transfer	Train	15	R2	0.9172761601630727
75	Transfer	Train	15	MAE	36.24323386701682
75	Transfer	Test	1	R2	0.2874296338575921
75	Transfer	Test	1	MAE	121.98767929094738
75	Transfer	Test	2	R2	0.6646215468082468
75	Transfer	Test	2	MAE	75.3296352088906
75	Transfer	Test	3	R2	0.7177195861468528
75	Transfer	Test	3	MAE	69.63269254204968
75	Transfer	Test	4	R2	0.751308834154802
75	Transfer	Test	4	MAE	62.620781479599515
75	Transfer	Test	5	R2	0.598655890795047
75	Transfer	Test	5	MAE	87.37784959716738
75	Transfer	Test	6	R2	0.6885245948201413
75	Transfer	Test	6	MAE	75.97670012281036
75	Transfer	Test	7	R2	0.7801980958316407
75	Transfer	Test	7	MAE	59.16551217783743
75	Transfer	Test	8	R2	0.7872804111124586
75	Transfer	Test	8	MAE	55.758580791356636
75	Transfer	Test	9	R2	0.8005109570876849
75	Transfer	Test	9	MAE	53.838906302555436
75	Transfer	Test	10	R2	0.8010669851048036
75	Transfer	Test	10	MAE	53.04684865276718
75	Transfer	Test	11	R2	0.7362695667545667
75	Transfer	Test	11	MAE	65.53140061189842
75	Transfer	Test	12	R2	0.7851288439322389
75	Transfer	Test	12	MAE	56.573377615752854
75	Transfer	Test	13	R2	0.7929383127769398
75	Transfer	Test	13	MAE	55.51540668384633
75	Transfer	Test	14	R2	0.7979032752957405
75	Transfer	Test	14	MAE	53.194846185641445
75	Transfer	Test	15	R2	0.7763626000472537
75	Transfer	Test	15	MAE	55.872468718351946
75	Baseline	Train	1	R2	0.46012882170284397
75	Baseline	Train	1	MAE	102.30628649747952
75	Baseline	Train	2	R2	0.4403458369808081
75	Baseline	Train	2	MAE	105.09350284672675
75	Baseline	Train	3	R2	0.5832224449830153
75	Baseline	Train	3	MAE	92.37104795867008
75	Baseline	Train	4	R2	0.793802954192135
75	Baseline	Train	4	MAE	55.9260106291142
75	Baseline	Train	5	R2	0.8268764474971829
75	Baseline	Train	5	MAE	51.61228013654275
75	Baseline	Train	6	R2	0.788512624175486
75	Baseline	Train	6	MAE	62.54915872168846
75	Baseline	Train	7	R2	0.8497050674100131
75	Baseline	Train	7	MAE	48.84796979831516
75	Baseline	Train	8	R2	0.6595124748289445
75	Baseline	Train	8	MAE	87.10568189637895
75	Baseline	Train	9	R2	0.8771919146882143
75	Baseline	Train	9	MAE	43.792887759028034
75	Baseline	Train	10	R2	0.9057645845833711
75	Baseline	Train	10	MAE	37.08383224450463
75	Baseline	Train	11	R2	0.8068115828504564
75	Baseline	Train	11	MAE	64.34686737940706
75	Baseline	Train	12	R2	0.9034611738751225
75	Baseline	Train	12	MAE	39.11780254728842
75	Baseline	Train	13	R2	0.8482050461150048
75	Baseline	Train	13	MAE	56.24935264749332
75	Baseline	Train	14	R2	0.8683231729746297
75	Baseline	Train	14	MAE	50.66885649705113
75	Baseline	Train	15	R2	0.81382328634895
75	Baseline	Train	15	MAE	62.57479165205337
75	Baseline	Test	1	R2	0.45966351035047526
75	Baseline	Test	1	MAE	103.42344476274323
75	Baseline	Test	2	R2	0.4328974442565826
75	Baseline	Test	2	MAE	107.2594822814094
75	Baseline	Test	3	R2	0.5667102050808333
75	Baseline	Test	3	MAE	95.38503664471806
75	Baseline	Test	4	R2	0.7600780319075935
75	Baseline	Test	4	MAE	61.18168065318805
75	Baseline	Test	5	R2	0.7827151058484713
75	Baseline	Test	5	MAE	57.73995975963515
75	Baseline	Test	6	R2	0.7329141647915585
75	Baseline	Test	6	MAE	69.41995318850114
75	Baseline	Test	7	R2	0.7814511662417057
75	Baseline	Test	7	MAE	57.931484451758806
75	Baseline	Test	8	R2	0.5879304383717481
75	Baseline	Test	8	MAE	92.5436130773583
75	Baseline	Test	9	R2	0.7967264600223639
75	Baseline	Test	9	MAE	54.833581712499935
75	Baseline	Test	10	R2	0.8151940664702977
75	Baseline	Test	10	MAE	50.734143847494195
75	Baseline	Test	11	R2	0.718037614627455
75	Baseline	Test	11	MAE	73.84670176892686
75	Baseline	Test	12	R2	0.8061593951195583
75	Baseline	Test	12	MAE	52.56002500299929
75	Baseline	Test	13	R2	0.7488291013588202
75	Baseline	Test	13	MAE	67.39874476175328
75	Baseline	Test	14	R2	0.7618891855365969
75	Baseline	Test	14	MAE	62.97515634373936
75	Baseline	Test	15	R2	0.7056816815469925
75	Baseline	Test	15	MAE	73.14693224070845
100	Transfer	Train	1	R2	0.3949882134472851
100	Transfer	Train	1	MAE	112.20180298561434
100	Transfer	Train	2	R2	0.7084734874793319
100	Transfer	Train	2	MAE	68.71499461842937
100	Transfer	Train	3	R2	0.808712359062809
100	Transfer	Train	3	MAE	56.3548474658308
100	Transfer	Train	4	R2	0.8414494871494593
100	Transfer	Train	4	MAE	49.07184699190369
100	Transfer	Train	5	R2	0.783344949996654
100	Transfer	Train	5	MAE	62.39304590932744
100	Transfer	Train	6	R2	0.8606056439300751
100	Transfer	Train	6	MAE	47.16699230703844
100	Transfer	Train	7	R2	0.8193129088661194
100	Transfer	Train	7	MAE	59.12622661510587
100	Transfer	Train	8	R2	0.8877367194383773
100	Transfer	Train	8	MAE	42.08092043758432
100	Transfer	Train	9	R2	0.9090040106495109
100	Transfer	Train	9	MAE	37.640662334482585
100	Transfer	Train	10	R2	0.9002426555613953
100	Transfer	Train	10	MAE	39.71032428242872
100	Transfer	Train	11	R2	0.9002329083850457
100	Transfer	Train	11	MAE	39.46436507797326
100	Transfer	Train	12	R2	0.9325298510569289
100	Transfer	Train	12	MAE	31.62191590553591
100	Transfer	Train	13	R2	0.9284894215352043
100	Transfer	Train	13	MAE	33.79391484132372
100	Transfer	Train	14	R2	0.9220071035160072
100	Transfer	Train	14	MAE	36.614724124267944
100	Transfer	Train	15	R2	0.9416218125600497
100	Transfer	Train	15	MAE	29.71796402013087
100	Transfer	Test	1	R2	0.38131324649426646
100	Transfer	Test	1	MAE	114.45020114798307
100	Transfer	Test	2	R2	0.6827465918270608
100	Transfer	Test	2	MAE	72.75778354120906
100	Transfer	Test	3	R2	0.7599677035248888
100	Transfer	Test	3	MAE	63.179561838723586
100	Transfer	Test	4	R2	0.7806695332430384
100	Transfer	Test	4	MAE	57.43116198885105
100	Transfer	Test	5	R2	0.7141636954399686
100	Transfer	Test	5	MAE	70.20063630382921
100	Transfer	Test	6	R2	0.7780787470518238
100	Transfer	Test	6	MAE	57.515908620230334
100	Transfer	Test	7	R2	0.726850696012699
100	Transfer	Test	7	MAE	68.952663806955
100	Transfer	Test	8	R2	0.7914044187604878
100	Transfer	Test	8	MAE	55.34071518127685
100	Transfer	Test	9	R2	0.8056162335930548
100	Transfer	Test	9	MAE	52.56135533515556
100	Transfer	Test	10	R2	0.7967909839727819
100	Transfer	Test	10	MAE	53.876027292499735
100	Transfer	Test	11	R2	0.7933827407284827
100	Transfer	Test	11	MAE	53.962149905730385
100	Transfer	Test	12	R2	0.8241575885524122
100	Transfer	Test	12	MAE	48.41648605373332
100	Transfer	Test	13	R2	0.818544550153099
100	Transfer	Test	13	MAE	50.29030464502108
100	Transfer	Test	14	R2	0.7984160391756672
100	Transfer	Test	14	MAE	53.25404523584336
100	Transfer	Test	15	R2	0.82148055971946
100	Transfer	Test	15	MAE	48.70702776148159
100	Baseline	Train	1	R2	0.5460349098558989
100	Baseline	Train	1	MAE	90.05889896658526
100	Baseline	Train	2	R2	0.7228184089339307
100	Baseline	Train	2	MAE	65.90979336411951
100	Baseline	Train	3	R2	0.7721507273714676
100	Baseline	Train	3	MAE	61.88887447076066
100	Baseline	Train	4	R2	0.7813392107296613
100	Baseline	Train	4	MAE	58.788343217675404
100	Baseline	Train	5	R2	0.8610603025907855
100	Baseline	Train	5	MAE	44.33716149465102
100	Baseline	Train	6	R2	0.8708696335509383
100	Baseline	Train	6	MAE	42.995606581150724
100	Baseline	Train	7	R2	0.8329240422112819
100	Baseline	Train	7	MAE	53.97395794589541
100	Baseline	Train	8	R2	0.803123606688291
100	Baseline	Train	8	MAE	59.143396938537315
100	Baseline	Train	9	R2	0.7605867142545838
100	Baseline	Train	9	MAE	67.4795044413647
100	Baseline	Train	10	R2	0.7768377534632416
100	Baseline	Train	10	MAE	67.22420941705045
100	Baseline	Train	11	R2	0.815616800942618
100	Baseline	Train	11	MAE	57.92978852707259
100	Baseline	Train	12	R2	0.9083007315018067
100	Baseline	Train	12	MAE	36.85995381788458
100	Baseline	Train	13	R2	0.927880129444837
100	Baseline	Train	13	MAE	32.19804801850623
100	Baseline	Train	14	R2	0.9058206444252068
100	Baseline	Train	14	MAE	38.20467164856202
100	Baseline	Train	15	R2	0.9230697135011114
100	Baseline	Train	15	MAE	34.18731750504535
100	Baseline	Test	1	R2	0.5495275829961269
100	Baseline	Test	1	MAE	90.5833272015173
100	Baseline	Test	2	R2	0.7186189973524515
100	Baseline	Test	2	MAE	67.75353651814851
100	Baseline	Test	3	R2	0.755276338287568
100	Baseline	Test	3	MAE	64.99760686349136
100	Baseline	Test	4	R2	0.7549801842413738
100	Baseline	Test	4	MAE	62.574544760843345
100	Baseline	Test	5	R2	0.8198991201017597
100	Baseline	Test	5	MAE	50.562343000538945
100	Baseline	Test	6	R2	0.8201552590078258
100	Baseline	Test	6	MAE	50.434425027772726
100	Baseline	Test	7	R2	0.7787942806826094
100	Baseline	Test	7	MAE	60.906612620791506
100	Baseline	Test	8	R2	0.7466649937486187
100	Baseline	Test	8	MAE	65.64665063988937
100	Baseline	Test	9	R2	0.6948858002099996
100	Baseline	Test	9	MAE	73.96064150726258
100	Baseline	Test	10	R2	0.7086272421382023
100	Baseline	Test	10	MAE	73.67795320755994
100	Baseline	Test	11	R2	0.7396974367994269
100	Baseline	Test	11	MAE	65.22209878696553
100	Baseline	Test	12	R2	0.8201529341353447
100	Baseline	Test	12	MAE	49.398260721239026
100	Baseline	Test	13	R2	0.8370710796215213
100	Baseline	Test	13	MAE	46.06157965947207
100	Baseline	Test	14	R2	0.8089125174658114
100	Baseline	Test	14	MAE	51.334508375417975
100	Baseline	Test	15	R2	0.8277126062405589
100	Baseline	Test	15	MAE	47.88844703502474
